# EF-P and its paralog EfpL (YeiP) differentially control translation of proline-containing sequences

**DOI:** 10.1101/2024.04.15.589488

**Authors:** Alina Sieber, Marina Parr, Julian von Ehr, Karthikeyan Dhamotharan, Pavel Kielkowski, Tess Brewer, Anna Schäpers, Ralph Krafczyk, Fei Qi, Andreas Schlundt, Dmitrij Frishman, Jürgen Lassak

## Abstract

Polyproline sequences (XPPX) stall ribosomes, thus being deleterious for all living organisms. In bacteria, translation elongation factor P (EF-P) plays a crucial role in overcoming such arrests. 12% of eubacteria possess an EF-P paralog – YeiP (EfpL) of unknown function. Here, we functionally and structurally characterize EfpL from Escherichia coli and demonstrate its yet unrecognized role in the translational stress response. Through ribosome profiling, we analyzed the EfpL arrest motif spectrum and discovered additional stalls beyond the canonical XPPX motifs at single-proline sequences (XPX), that both EF-P and EfpL can resolve. Notably, the two factors can also induce pauses. We further report that, contrary to the housekeeping EF-P, EfpL can sense the metabolic state of the cell, via lysine acylation. Together, our work uncovers a new player in ribosome rescue at proline-containing sequences, and provides evidence that co-occurrence of EF-P and EfpL is an evolutionary driver for higher bacterial growth rates.
