## Supplementary Table S2 for "EF-P and its paralog EfpL (YeiP) differentially control translation of proline-containing sequences"

### Sheet: (A) Xray
Tab. S2: Diffraction data collection and statistics of HADDOCK runs
(A) Diffraction data collection and refinement statistics of Xray model.
Wavelength	1.608
Space group	P 1 21 1
Unit cell	a=60.53, b=53.34, c=64.76
Cell constants	α=90.00, β=102.74, γ=90.00
Resolution range	63.16 - 2.60 (2.72 – 2.60)
Total reflections	73194 (9398)
Unique reflections	12468 (1412)
Multiplicity	5.9 (6.2)
Completeness	98.9
mean(I)/sig(I)	18.3
Rmerge	0.06
Rmeas	0.07
Rpim	0.03
CC1/2	0.998 (0.978)
Wilson B-factor	56.8
Reflections in refinement	12433
Reflections in free set	924
Rwork	0.193
Rfree	0.284
FSC average	0.9756
RMSD bonds	0.0097
RMSD angles	21.11
Ramachandran favoured (%)	95.5
Ramachandran allowed (%)	4.5
Ramachandran outliers (%)	0
Rotamer outliers	0.9
Clash score	1.3
MolProbity score	1.17

### Sheet: (B) HADDOCK
Tab. S2: Diffraction data collection and statistics of HADDOCK runs
(B) Statistics of HADDOCK runs for docking and modelling of EF-P and EfpL complexes.
Numbers are given for the best four models in the best cluster +/- standard deviation
	EfpL - tRNA (CCA)*	EF-P - E-site codon (GCG)**
Total number of structures	198/200	116/200
Total number of clusters	1	10
Number of best cluster	1	1
(ensemble members)	-198	-49
HADDOCK score	-26.6 ± 0.7	-17.6 ± 0.8
RMSD (Å)	0.20 ± 0.10	1.00 ± 0.15
van der Waals energy	-22.8 ± 1.4	17.0 ± 3.1
Electrostatic energy	45.7 ± 5.3	34.0 ± 24.6
Desolvatation energy	5.4 ± 0.5	5.9 ± 1.6
Buried surface area (Å2)	344.2 ± 28.0	356.8 ± 28.2
Restraint violation energy	0.0 ± 0.0	2.1 ± 3.0
Dihedral violation (°)	0.0 ± 0.0	0.0 ± 0.0
Distance violation (Å)	0.0 ± 0.0	0.25 ± 0.43
*In total, HADDOCK created 198 structures in 1 cluster.
**In total, HADDOCK created 116 structures in 10 clusters.
