## Supplementary Table S4 for "EF-P and its paralog EfpL (YeiP) differentially control translation of proline-containing sequences"

### Sheet: (A) Strains
Tab. S4: Strains, Plasmids and Oligonucleotides
(A) Strains used in this study.
number	strain	genotype or decription	generation	reference
general
St1	E. coli DH5α	recA1 endA1 gyrA96 thi-1 hsdR17 supE44 relA1 ∆lacZYA-argF U169 ɸ80dlacZ∆M15 λpir		Invitrogen
St2	E. coli LMG194	F- delta(lacIPOZY)X74 galE galK thi rpsL deltaphoA ara714		Guzman, L.M., et al., Tight regulation, modulation, and high-level expression by vectors containing the arabinose PBAD promoter. J Bacteriol, 1995. 177(14): p. 4121-30
St3	E. coli WM3064	thrB1004 pro thi rpsL hsdS lacZΔM15 RP4-1360 Δ(araBAD)567 ΔdapA1341::[erm pir]		W. Metcalf, University of Illinois, Urbana-Champaign
St4	E. coli BW25113	∆(araD-araB)567, ∆lacZ4787(::rrnB-3), λ-, rph-1, ∆(rhaD-rhaB)568, hsdR514		Datsenko, K.A. and B.L. Wanner, One-step inactivation of chromosomal genes in Escherichia coli K-12 using PCR products. Proc Natl Acad Sci U S A, 2000. 97(12): p. 6640-5.
St5	E. coli JW4107-1	F-, Δ(araD-araB)567, ΔlacZ4787(::rrnB-3), λ-, rph-1, Δ(rhaD-rhaB)568, Δefp-772::kan, hsdR514		Datsenko, K.A. and B.L. Wanner, One-step inactivation of chromosomal genes in Escherichia coli K-12 using PCR products. Proc Natl Acad Sci U S A, 2000. 97(12): p. 6640-5.
St6	E. coli JW5362-1	F-, Δ(araD-araB)567, ΔlacZ4787(::rrnB-3), λ-, ΔyeiP728::kan, rph-1, Δ(rhaD-rhaB)568, hsdR514		Datsenko, K.A. and B.L. Wanner, One-step inactivation of chromosomal genes in Escherichia coli K-12 using PCR products. Proc Natl Acad Sci U S A, 2000. 97(12): p. 6640-5.
St7	E. coli BW25113 ∆efp	F-, Δ(araD-araB)567, ΔlacZ4787(::rrnB-3), λ-, rph-1, Δ(rhaD-rhaB)568, Δefp, hsdR514		this study
St8	E. coli BW25113 ∆efpL	F-, Δ(araD-araB)567, ΔlacZ4787(::rrnB-3), λ-, ΔyeiP, rph-1, Δ(rhaD-rhaB)568, hsdR514		this study
St9	E. coli BW25113 ∆efp∆efpL	F-, Δ(araD-araB)567, ΔlacZ4787(::rrnB-3), λ-, Δefp, ΔyeiP, rph-1, Δ(rhaD-rhaB)568, hsdR514		this study
in vivo HisL assay
St10	E. coli BW25113 HisL-RPPP-luxCDABE	BW25113 hisL:hisL*-luxCDABE		Krafczyk, R., Qi, F., Sieber, A., Mehler, J., Jung, K., Frishman, D., & Lassak, J. (2021). Proline codon pair selection determines ribosome pausing strength and translation efficiency in bacteria. Communications biology, 4(1), 589. https://doi.org/10.1038/s42003-021-02115-z
St11	E. coli BW25113 HisL-RPAP-luxCDABE	BW25113 hisL:hisL*-luxCDABE		Krafczyk, R., Qi, F., Sieber, A., Mehler, J., Jung, K., Frishman, D., & Lassak, J. (2021). Proline codon pair selection determines ribosome pausing strength and translation efficiency in bacteria. Communications biology, 4(1), 589. https://doi.org/10.1038/s42003-021-02115-z
St12	E. coli BW25113 HisL-RPPN-luxCDABE	BW25113 hisL:hisL*-luxCDABE	chromosomal integration of Pl19 by single homologous recombination in St6 using St3 as donor strain	this study
St13	E. coli BW25113 HisL-RPPD-luxCDABE	BW25113 hisL:hisL*-luxCDABE	chromosomal integration of Pl20 by single homologous recombination in St6 using St3 as donor strain	this study
St14	E. coli BW25113 HisL-RPPG-luxCDABE	BW25113 hisL:hisL*-luxCDABE	chromosomal integration of Pl21 by single homologous recombination in St6 using St3 as donor strain	this study
St15	E. coli BW25113 HisL-RAPP-luxCDABE	BW25113 hisL:hisL*-luxCDABE	chromosomal integration of Pl22 by single homologous recombination in St6 using St3 as donor strain	this study
St16	E. coli BW25113 HisL-RIPW-luxCDABE	BW25113 hisL:hisL*-luxCDABE	chromosomal integration of Pl23 by single homologous recombination in St6 using St3 as donor strain	this study
St17	E. coli BW25113 HisL-RIPI-luxCDABE	BW25113 hisL:hisL*-luxCDABE	chromosomal integration of Pl24 by single homologous recombination in St6 using St3 as donor strain	this study
St18	E. coli BW25113 HisL-RVPW-luxCDABE	BW25113 hisL:hisL*-luxCDABE	chromosomal integration of Pl25 by single homologous recombination in St6 using St3 as donor strain	this study
St19	E. coli BW25113 HisL-RDPN-luxCDABE	BW25113 hisL:hisL*-luxCDABE	chromosomal integration of Pl26 by single homologous recombination in St6 using St3 as donor strain	this study
St20	E. coli BW25113 HisL-RDPA-luxCDABE	BW25113 hisL:hisL*-luxCDABE	chromosomal integration of Pl27 by single homologous recombination in St6 using St3 as donor strain	this study
St21	E. coli BW25113 HisL-REDV-luxCDABE	BW25113 hisL:hisL*-luxCDABE	chromosomal integration of Pl28 by single homologous recombination in St6 using St3 as donor strain	this study
St22	E. coli BW25113 HisL-RPPH-luxCDABE	BW25113 hisL:hisL*-luxCDABE	chromosomal integration of Pl29 by single homologous recombination in St6 using St3 as donor strain	this study
St23	E. coli BW25113 HisL-RPHH-luxCDABE	BW25113 hisL:hisL*-luxCDABE	chromosomal integration of Pl30 by single homologous recombination in St6 using St3 as donor strain	this study
St24	E. coli BW25113 ∆efp HisL-RPPP-luxCDABE	BW25113 ∆efp hisL:hisL*-luxCDABE	chromosomal integration of Pl17 by single homologous recombination in St7 using St3 as donor strain	this study
St25	E. coli BW25113 ∆efp HisL-RPAP-luxCDABE	BW25113 ∆efp hisL:hisL*-luxCDABE	chromosomal integration of Pl18 by single homologous recombination in St7 using St3 as donor strain	this study
St26	E. coli BW25113 ∆efp HisL-RPPN-luxCDABE	BW25113 ∆efp hisL:hisL*-luxCDABE	chromosomal integration of Pl19 by single homologous recombination in St7 using St3 as donor strain	this study
St27	E. coli BW25113 ∆efp HisL-RPPD-luxCDABE	BW25113 ∆efp hisL:hisL*-luxCDABE	chromosomal integration of Pl20 by single homologous recombination in St7 using St3 as donor strain	this study
St28	E. coli BW25113 ∆efp HisL-RPPG-luxCDABE	BW25113 ∆efp hisL:hisL*-luxCDABE	chromosomal integration of Pl21 by single homologous recombination in St7 using St3 as donor strain	this study
St29	E. coli BW25113 ∆efp HisL-RAPP-luxCDABE	BW25113 ∆efp hisL:hisL*-luxCDABE	chromosomal integration of Pl22 by single homologous recombination in St7 using St3 as donor strain	this study
St30	E. coli BW25113 ∆efp HisL-RIPW-luxCDABE	BW25113 ∆efp hisL:hisL*-luxCDABE	chromosomal integration of Pl23 by single homologous recombination in St7 using St3 as donor strain	this study
St31	E. coli BW25113 ∆efp HisL-RIPI-luxCDABE	BW25113 ∆efp hisL:hisL*-luxCDABE	chromosomal integration of Pl24 by single homologous recombination in St7 using St3 as donor strain	this study
St32	E. coli BW25113 ∆efp HisL-RVPW-luxCDABE	BW25113 ∆efp hisL:hisL*-luxCDABE	chromosomal integration of Pl25 by single homologous recombination in St7 using St3 as donor strain	this study
St33	E. coli BW25113 ∆efp HisL-RDPN-luxCDABE	BW25113 ∆efp hisL:hisL*-luxCDABE	chromosomal integration of Pl26 by single homologous recombination in St7 using St3 as donor strain	this study
St34	E. coli BW25113 ∆efp HisL-RDPA-luxCDABE	BW25113 ∆efp hisL:hisL*-luxCDABE	chromosomal integration of Pl27 by single homologous recombination in St7 using St3 as donor strain	this study
St35	E. coli BW25113 ∆efp HisL-REDV-luxCDABE	BW25113 ∆efp hisL:hisL*-luxCDABE	chromosomal integration of Pl28 by single homologous recombination in St7 using St3 as donor strain	this study
St36	E. coli BW25113 ∆efp HisL-RPPH-luxCDABE	BW25113 ∆efp hisL:hisL*-luxCDABE	chromosomal integration of Pl29 by single homologous recombination in St7 using St3 as donor strain	this study
St37	E. coli BW25113 ∆efp HisL-RPHH-luxCDABE	BW25113 ∆efp hisL:hisL*-luxCDABE	chromosomal integration of Pl30 by single homologous recombination in St7 using St3 as donor strain	this study
St38	E. coli BW25113 ∆efpL HisL-RPPN-luxCDABE	BW25113 ∆yeiP hisL:hisL*-luxCDABE	chromosomal integration of Pl19 by single homologous recombination in St8 using St3 as donor strain	this study
St39	E. coli BW25113 ∆efp∆efpL HisL-RPPN-luxCDABE	BW25113 ∆efp∆yeiPhisL:hisL*-luxCDABE	chromosomal integration of Pl19 by single homologous recombination in St9 using St3 as donor strain	this study
chromosomally His6-tagged strains
St40	E. coli BW25113_efp-His6	BW25113 efp::efp_His6	chromosomal integration of Pl31 by double homologous recombination in St7 using St3 as donor strain	this study
St41	E. coli BW25113_efpL-His6	BW25113 yeiP::yeiP_His6	chromosomal integration of Pl32 by double homologous recombination in St7 using St3 as donor strain	this study
St42	E. coli BW25113_efp-His6 efpL-His6	BW25113 efp::efp_His6 yeiP::yeiP_His6	chromosomal integration of Pl32 by double homologous recombination in St40 using St3 as donor strain	this study
Vibrio strains
	V. campbellii BB120	BB120 ATCC BAA-116 wild type		Lin B, Wang Z, Malanoski AP, O’Grady EA, Wimpee CF, Vuddhakul V, AlvesN, Jr, Thompson FL, Gomez-Gil B, Vora GJ. 2010. Comparative genomic analyses identify the Vibrio harveyi genome sequenced strains BAA-1116 and HY01 as Vibrio campbellii. Environ Microbiol Rep 2:81–89. 10.1111/j.1758-2229.2009.00100.x.
St43	V. campbellii BB120 ∆efp	BB120 ATCC BAA-116 ∆efp	chromosomal integration of Pl33 by double homologous recombination in St43 using St3 as donor strain	this study
St44	V. campbellii BB120 ∆efpL	BB120 ATCC BAA-116 ∆efpL	chromosomal integration of Pl34 by double homologous recombination in St43 using St3 as donor strain	this study
St45	V. campbellii BB120 ∆efp∆efpL	BB120 ATCC BAA-116 ∆efp∆efpL	chromosomal integration of Pl34 by double homologous recombination in St44 using St3 as donor strain	this study
	V. natriegens VmaxTM	VmaxTM wild type		SGI-DNA
St46	V. natriegens VmaxTM ∆efp	VmaxTM ∆efp	chromosomal integration of Pl35 by double homologous recombination in St47 using St3 as donor strain	this study
St47	V. natriegens VmaxTM ∆efpL	VmaxTM ∆efpL	chromosomal integration of Pl36 by double homologous recombination in St47 using St3 as donor strain	this study
St48	V. natriegens VmaxTM ∆efp∆efpL	VmaxTM ∆efp∆efpL	chromosomal integration of Pl36 by double homologous recombination in St48 using St3 as donor strain	this study

### Sheet: (B) Plasmids
Tab. S4: Strains, Plasmids and Oligonucleotides
(B) Plasmids used in this study.
number	plasmid	description or generation	reference
general
Pl1	pBAD33	p15A origin, araC coding sequence, ara operator	Guzman LM, Belin D, Carson MJ & Beckwith J (1995) Tight regulation, modulation, and high-level expression by vectors containing the arabinose PBAD promoter. J Bacteriol 177, 4121–4130.
Pl2	pNPTS-138-R6KT	pUC origin pNPTS138 exchanged with γ-origin from pUC18R6KT-mini-Tn7T; plasmid for chromosomal integration by homologous recombination	Lassak, J., Henche, A.-L., Binnenkade, L. & Thormann, K. M. ArcS, the cognate sensor kinase in an atypical Arc system of Shewanella oneidensis MR-1. Appl. Environ. Microbiol. 76, 3263–3274 (2010).
Pl3	pRED/ET®	λ-RED recombinase in pBAD24	Gene Bridges
Pl4	709-FLPe	Plasmid for removal of FRT flanked resistance cassette, Supplier ID: A106	Gene Bridges
Pl5	FRT-PGK-gb2-neo-FRT	VcR-template (plasmid DNA) for generating a FRT-flanked PGK-gb2-neo cassette, KanR	Gene Bridges
Pl6	FRT-PGK-gb2-cat-FRT	VcR-template (plasmid DNA) for generating a FRT-flanked PGK-gb2-cat cassette, CamR	Gene Bridges
gene overexpression and protein production
Pl7	pBAD33_efp_His6 (E. coli)	C-terminally His6-tagged efp from E. coli BW25113 gDNA in pBAD33 with sRBS generated using Ol20 and Ol21.	this study
Pl8	pBAD33_efp_His6 (V. campbellii)	C-terminally His6-tagged efp from V. campbellii BB120 gDNA in pBAD33 with sRBS generated using Ol24 and Ol25.	this study
Pl9	pBAD33_efpL_His6 (E. coli)	C-terminally His6-tagged efpL from E. coli BW25113 gDNA in pBAD33 with sRBS generated using Ol22 and Ol23 .	this study
Pl10	pBAD33_efpL_His6 (V. campbellii)	C-terminally His6-tagged efp from V. campbellii BB120 gDNA in pBAD33 with sRBS generated using Ol26 and Ol27.	this study
Pl11	pBAD33_efpL_His6 (Y. enterocolitica)	C-terminally His6-tagged efp from Y. enterocolitica ATCC9610 gDNA in pBAD33 with sRBS generated using Ol28 and Ol29.	this study
Pl12	pBAD33_efpL_His6 (S. marcescens)	C-terminally His6-tagged efp from S. marcescens ATCC 49779 gDNA in pBAD33 with sRBS generated using Ol30 and Ol31.	this study
Pl13	pBAD33_efpL_His6 (P. luminescens)	C-terminally His6-tagged efp from P. luminescens SPP laumondii TT01 in pBAD33 with sRBS generated using Ol32 and Ol33.	this study
Pl14	pBAD33_efpL-R33K_His6 (E. coli)	Amino acid substitution of R33 to K in Pl7 using OL90 and Ol91	this study
Pl15	pETSUMO_efpL (E. coli)	construced according to manufacturors instructions with the Champion™ pET SUMO Expression System (Invitrogen).	this study
in vivo HisL assay
Pl16	pNPTS-138-R6KT-HisL-luxCDABE	Plasmid for chromosomal integration via single homologous recombination. luxCDABE under transcriptional/translational control of the His Leader peptide.	Krafczyk, R., Qi, F., Sieber, A., Mehler, J., Jung, K., Frishman, D., & Lassak, J. (2021). Proline codon pair selection determines ribosome pausing strength and translation efficiency in bacteria. Communications biology, 4(1), 589. https://doi.org/10.1038/s42003-021-02115-z
Pl17	pNPTS-138-R6KT-HisL-RPPP-luxCDABE	Plasmid for chromosomal integration via single homologous recombination. luxCDABE under transcriptional/translational control of the His Leader peptide variant His1-His4 > RPPP .	Krafczyk, R., Qi, F., Sieber, A., Mehler, J., Jung, K., Frishman, D., & Lassak, J. (2021). Proline codon pair selection determines ribosome pausing strength and translation efficiency in bacteria. Communications biology, 4(1), 589. https://doi.org/10.1038/s42003-021-02115-z
Pl18	pNPTS-138-R6KT-HisL-RPAP-luxCDABE	Plasmid for chromosomal integration via single homologous recombination. luxCDABE under transcriptional/translational control of the His Leader peptide variant His1-His4 > RPAP .	Krafczyk, R., Qi, F., Sieber, A., Mehler, J., Jung, K., Frishman, D., & Lassak, J. (2021). Proline codon pair selection determines ribosome pausing strength and translation efficiency in bacteria. Communications biology, 4(1), 589. https://doi.org/10.1038/s42003-021-02115-z
Pl19	pNPTS-138-R6KT-HisL-RPPN-luxCDABE	Plasmid for chromosomal integration via single homologous recombination. luxCDABE under transcriptional/translational control of the His Leader peptide variant His1-His4 > RPPN. Overlap fragment was amplified from Pl16 using Ol36 and Ol37 and cloned in Pl2.	this study
Pl20	pNPTS-138-R6KT-HisL-RPPD-luxCDABE	Plasmid for chromosomal integration via single homologous recombination. luxCDABE under transcriptional/translational control of the His Leader peptide variant His1-His4 > RPPD. Overlap fragment was amplified from Pl16 using Ol38 and Ol39 and cloned in Pl2.	this study
Pl21	pNPTS-138-R6KT-HisL-RPPG-luxCDABE	Plasmid for chromosomal integration via single homologous recombination. luxCDABE under transcriptional/translational control of the His Leader peptide variant His1-His4 > RPPG. Overlap fragment was amplified from Pl16 using Ol40 and Ol41 and cloned in Pl2.	this study
Pl22	pNPTS-138-R6KT-HisL-RAPP-luxCDABE	Plasmid for chromosomal integration via single homologous recombination. luxCDABE under transcriptional/translational control of the His Leader peptide variant His1-His4 > RAPP. Overlap fragment was amplified from Pl16 using Ol42 and Ol43 and cloned in Pl2.	this study
Pl23	pNPTS-138-R6KT-HisL-RIPW-luxCDABE	Plasmid for chromosomal integration via single homologous recombination. luxCDABE under transcriptional/translational control of the His Leader peptide variant His1-His4 > RIPW. Overlap fragment was amplified from Pl16 using Ol44 and Ol45 and cloned in Pl2.	this study
Pl24	pNPTS-138-R6KT-HisL-RIPI-luxCDABE	Plasmid for chromosomal integration via single homologous recombination. luxCDABE under transcriptional/translational control of the His Leader peptide variant His1-His4 > RIPI. Overlap fragment was amplified from Pl16 using Ol46 and Ol47 and cloned in Pl2.	this study
Pl25	pNPTS-138-R6KT-HisL-RVPW-luxCDABE	Plasmid for chromosomal integration via single homologous recombination. luxCDABE under transcriptional/translational control of the His Leader peptide variant His1-His4 > RVPW. Overlap fragment was amplified from Pl16 using Ol48 and Ol49 and cloned in Pl2.	this study
Pl26	pNPTS-138-R6KT-HisL-RDPN-luxCDABE	Plasmid for chromosomal integration via single homologous recombination. luxCDABE under transcriptional/translational control of the His Leader peptide variant His1-His4 > RDPN. Overlap fragment was amplified from Pl16 using Ol50 and Ol51 and cloned in Pl2.	this study
Pl27	pNPTS-138-R6KT-HisL-RDPA-luxCDABE	Plasmid for chromosomal integration via single homologous recombination. luxCDABE under transcriptional/translational control of the His Leader peptide variant His1-His4 > RDPA. Overlap fragment was amplified from Pl16 using Ol52 and Ol53 and cloned in Pl2.	this study
Pl28	pNPTS-138-R6KT-HisL-REDV-luxCDABE	Plasmid for chromosomal integration via single homologous recombination. luxCDABE under transcriptional/translational control of the His Leader peptide variant His1-His4 > REDV. Overlap fragment was amplified from Pl16 using Ol54 and Ol55 and cloned in Pl2.	this study
Pl29	pNPTS-138-R6KT-HisL-RPPH-luxCDABE	Plasmid for chromosomal integration via single homologous recombination. luxCDABE under transcriptional/translational control of the His Leader peptide variant His1-His4 > RPPH. Overlap fragment was amplified from Pl16 using Ol56 and Ol57 and cloned in Pl2.	this study
Pl30	pNPTS-138-R6KT-HisL-RPHH-luxCDABE	Plasmid for chromosomal integration via single homologous recombination. luxCDABE under transcriptional/translational control of the His Leader peptide variant His1-His4 > RPHH. Overlap fragment was amplified from Pl16 using Ol58 and Ol59 and cloned in Pl2.	this study
strain construction
Pl31	pNPTS-138-R6KT-efp_His6	Plasmid for chromosomal His6-tagged version of efp. Gene and the corresponding flanking regions (500 bp upstream and downstream) were amplified by PCR using BW25113 gDNA and Ol64 and Ol65 . An overlap PCR with Ol 66 and Ol67 was used to integrate C-terminallly His6-tag and via cut/ligation assembled with the vector Pl2.	this study
Pl32	pNPTS-138-R6KT-efpL_His6	Plasmid for chromosomal His6-tagged version of efpL. Gene and the corresponding flanking regions (500 bp upstream and downstream) were amplified by PCR using BW25113 gDNA and Ol60 and Ol61 . An overlap PCR with Ol 62 and Ol63 was used to integrate C-terminallly His6-tag and via cut/ligation assembled with the vector Pl2.	this study
Pl33	pNPTS-138-R6KT-∆efp (V. campbellii)	pNPTS-138-R6KT-derived suicide plasmid for marker-less in-frame deletion of efp. Generated by amplification of the flanking regions (500 bp upstream and downstream) of efp V. campbellii BB120 gDNA as template and subsequent cut/ligation into the vector Pl2.	this study
Pl34	pNPTS-138-R6KT-∆efpL (V. campbellii)	pNPTS-138-R6KT-derived suicide plasmid for marker-less in-frame deletion of efpL. Generated by amplification of the flanking regions (500 bp upstream and downstream) of efp V. campbellii BB120 gDNA as template and subsequent cut/ligation into the vector Pl2.	this study
Pl35	pNPTS-138-R6KT-∆efp (V. natriegens)	pNPTS-138-R6KT-derived suicide plasmid for marker-less in-frame deletion of efp. Generated by amplification of the flanking regions (500 bp upstream and downstream) of efp V. natriegens VmaxTM gDNA as template using 68-71 and subsequent cut/ligation into the vector Pl2.	this study
Pl36	pNPTS-138-R6KT-∆efpL (V. natriegens)	pNPTS-138-R6KT-derived suicide plasmid for marker-less in-frame deletion of efpL. Generated by amplification of the flanking regions (500 bp upstream and downstream) of efp V. natriegens VmaxTM gDNA as template using 72-75 and subsequent cut/ligation into the vector Pl2.	this study
reporter assay
Pl37	pBBR1-MCS5-TT-RBS-lux	luxCDABE and terminators lambda T0 rrnB1 T1 cloned into pBBR1-MCS5 for plasmid-based transcriptional fusions, GmR	Gödeke, J., Heun, M., Bubendorfer, S., Paul, K. & Thormann, K. M. Roles of two Shewanella oneidensis MR-1 extracellular endonucleases. Appl. Environ. Microbiol. 77, 5342–5351 (2011).
Pl38	pBBR1-MCS5-Pefp-luxCDABE	efp promoter controlling expression of luxCDABE. 300 bp of the region upstream of efp was amplified by PCR using Ol78 and Ol79 and MG1655 gDNA as template, and cloned into plasmid Pl37 using restriction sites XbaI and PspOMI.	this study
Pl39	pBBR1-MCS5-PefpL-luxCDABE	efpL promoter controlling expression of luxCDABE. 300 bp of the region upstream of efpL was amplified by PCR using Ol76 and Ol77 and MG1655 gDNA as template, and cloned into plasmid Pl37 using restriction sites XbaI and PspOMI.	this study
Pl40	pBBR1-MCS5-mgtL-luxCDABE	mgtL controlling expression of luxCDABE. mgtL was amplified by PCR using Ol80 and Ol81 and BW25113 gDNA as template, and cloned into plasmid Pl37 using restriction sites SphI and NcoI.	this study
in vitro assay
Pl41	pET16B-stop-nluc	genetic fusion of nluc downstream of TAA.	this study
Pl42	pET16B-RPPN-nluc	genetic fusion of nluc downstream of RPPN. Overlap fragment was amplified from Pl41 using Ol84 and Ol85 and cloned in P41.	this study
Pl43	pET16B-3xRPAP-nluc	genetic fusion of nluc downstream of RPAPRPAPRPAP. Overlap fragment was amplified from Pl41 using Ol86 and Ol87 and cloned in P41.	this study
Pl44	pET16B-3xRIPW-nluc	genetic fusion of nluc downstream of RIPWRIPWRIPW. Overlap fragment was amplified from Pl41 using Ol88 and Ol89 and cloned in P41.	this study
acylation assay
Pl45	pBAD33_efpL_K23Amber_His6	Amino acid substitution of K23 to Amber stop codon TAG in Pl7 using OL92 and Ol93.	this study
Pl46	pBAD33_efpL_K40Amber_His6	Amino acid substitution of K40 to Amber stop codon TAG in Pl7 using OL94 and Ol95.	this study
Pl47	pBAD33_efpL_K51Amber_His6	Amino acid substitution of K51 to Amber stop codon TAG in Pl7 using OL96 and Ol97.	this study
Pl48	pBAD33_efpL_K57Amber_His6	Amino acid substitution of K57 to Amber stop codon TAG in Pl7 using OL98 and Ol99.	this study

### Sheet: (C) Oligonucleotides
Tab. S4: Strains, Plasmids and Oligonucleotides
(C) Oligonucleotides used in this study.
number	name	oligonucleotide	restiction site
general and sequencing
Ol1	Seq33 fw	GGC GTC CAC ACT TTG CTA TGC
Ol2	pBAD HisA rev	CAG TTC CCT ACT CTC GCA TG
Ol3	hisL_chk_fw	CGA CAA ATT CTG ACG CGC TTC
Ol4	luxC_chk_rev	ATT GCA CTA AAT CAT CAC TTT CG
Ol5	pnpts R6KT seq rev	TGT GCT GCA AGG CGA TTA AGT TGG
Ol6	T7 prom	CCT ATA GTG AGT CGT ATT A
Ol7	T7 term	TAT GCT AGT TAT TGC TCA G
Ol8	Ec_efp_chk_fw	CAA GTT GCG TTA ACC AAT CTT CTC TG
Ol9	Ec_efp_chk_rev	GTC CTG CAA AGC TGA TGG TTC
Ol10	Ec_yeiP_chk_fw	CGA TAT TTT TGA CAT TTT CGA CTA CAG G
Ol11	Ec_yeiP_chk_rev	GCC TGA GCT ATC CCT TTT CTG C
Ol12	Vc_efp_chk_fw	GTC GAT AAC AGG AAG AGA CAT TG
Ol13	Vc_efp_chk_rev	GCA TGA TTT GAA ATT CCA CAC
Ol14	Vc_yeiP_chk_fw	CTC GTT TAA TTT GCA CAG GCC
Ol15	Vc_yeiP_chk_rev	CGG CAT AGA TTT CTT TAT CG
Ol16	Vn_efp_chk_fw	CTT TGC GGT ACA CGC TGT GC
Ol17	Vn_efp_chk_rev	GCT ATG CAA CTC AAC GAC CTC
Ol18	Vn_yeiP_chk_fw	GTC GAT AAC AGG AAG AGA CAT TG
Ol19	Vn_yeiP_chk_rev	CGC ACT TCT GCA TAC ACT TCT TTG
gene overexpression and protein production
Ol20	XbaI_efp_E.co_fw	GGC CTA GAG AAG GAG ATA TAC ATA TGG CAA CGT ACT ATA GCA ACG ATT TTC	XbaI
Ol21	HindIII_efp_E.co_rev	CAG CCA AGC TTT TAG TGA TGG TGA TGG TGA TGG CTG CCG TCA GCG CGA GAG ACG TAT TC	HindIII
Ol22	XbaI_yeiP_E.co_fw	GGC CTA GAT AAG GAG GTT TAT AAT GCC AAG AGC GAA CGA AAT TAA AAA AGG TAT GGT AC	XbaI
Ol23	HindIII_yeiP_E.co_rev	CAG CCA AGC TTT TAG TGA TGG TGA TGG TGA TGG CTG CCG TCA GCA CGC CCC ATA TAA CGG	HindIII
Ol24	SacI_efp_V.ca_fw	CGA TGC GAG CTC AAT AAG GAG GTA AGA TAT GGC TAC AGT TAG CAC CAA TGA ATT	SacI
Ol25	HindIII_efp_V.ca_rev	CTC CCA AGC TTT TAA TGA TGA TGA TGA TGA TGG CTA CCC TTC ACA CGA CCT ACG TA	HindIII
Ol26	SacI_yeiP_V.ca_fw	CGA TGC GAG CTC TTA GTA AGG AGG TAA TTC ATG CCA AAG GCA AGT GAA ATC AAA AAA G	SacI
Ol27	HindIII_yeiP_V.ca_rev	CAG CCA AGC TTT TAA TGA TGA TGA TGA TGA TGG CTA CCT GCT CGG CTC ATG TAT TTA CGT TC	HindIII
Ol28	XbaI_yeiP_P.lu_fw	GGC CTC TAG ATA AGG AGG TTT ACA TAT GGC TAA AGC CAA CGA AAT TAA AC	XbaI
Ol29	HindIII_yeiP_P.lu_rev	CAA AAA GCT TTT AAT GGT GAT GGT GAT GGT GAG ACT CAT CGC AAC GTC CCA TAT AG	HindIII
Ol30	XbaI_yeiP_S.ma_fw	GGC CTC TAG ATA AGG AGG TAT TGA AAT GGC AAG AGC TAA CGA AAT TAA AC	XbaI
Ol31	HindIII_yeiP_S.ma_rev	CAA AAA GCT TCT AAT GGT GAT GGT GAT GGT GAG ACT CTG CGC GGC TCA TGT AG	HindIII
Ol32	XbaI_yeiP_Y.en_fw	GGC CTC TAG ATA AGG AGG TTA ATA AAT GGC AAG AGC TAA CGA AAT	XbaI
Ol33	HindIII_yeiP_Y.en_rev	CAA AAA GCT TTT AAT GGT GAT GGT GAT GGT GAG ACT CGT CTG CAC GCC CCA TAT AG	HindIII
in vivo HisL assay
Ol34	SphI-hisL-fw	TGT CAA TCT CCT CTT TTG TAC AGT TC	SphI
Ol35	NcoI-hisL-rev	TTT GTT ATT CCT CTT TAA ACC TGT CTG A	NcoI
Ol36	RPPN_fw	ATG ACA CGC GTT CAA TTT CGT CCG CCG AAC CAT CAC CAT CA
Ol37	RPPN_rev	GTC AGG ATG ATG GTG ATG GTT CGG CGG ACG AAA TTG AAC
Ol38	RPPD_fw	ATG ACA CGC GTT CAA TTT CGT CCG CCG GAT CAT CAC CAT CA
Ol39	RPPD_rev	GTC AGG ATG ATG GTG ATG ATC CGG CGG ACG AAA TTG AAC
Ol40	RPPG_fw	ATG ACA CGC GTT CAA TTT CGT CCG CCG GGC CAT CAC CAT CA
Ol41	RPPG_rev	GTC AGG ATG ATG GTG ATG GCC CGG CGG ACG AAA TTG AAC
Ol42	RAPP_fw	ATG ACA CGC GTT CAA TTT CGT GCG CCG CCG CAT CAC CAT CA
Ol43	RAPP_rev	GTC AGG ATG ATG GTG ATG CGG CGG CGC ACG AAA TTG AAC
Ol44	RIPW_fw	ATG ACA CGC GTT CAA TTT CGT ATT CCG TGG CAT CAC CAT CA
Ol45	RIPW_rev	GTC AGG ATG ATG GTG ATG CCA CGG AAT ACG AAA TTG AAC
Ol46	RIPI_fw	ATG ACA CGC GTT CAA TTT CGT ATT CCG ATT CAT CAC CAT CA
Ol47	RIPI_rev	GTC AGG ATG ATG GTG ATG AAT CGG AAT ACG AAA TTG AAC
Ol48	RVPW_fw	ATG ACA CGC GTT CAA TTT CGT GTG CCG TGG CAT CAC CAT CA
Ol49	RVPW_rev	GTC AGG ATG ATG GTG ATG CCA CGG CAC ACG AAA TTG AAC
Ol50	RDPN_fw	ATG ACA CGC GTT CAA TTT CGT GAT CCG AAC CAT CAC CAT CA
Ol51	RDPN_rev	GTC AGG ATG ATG GTG ATG GTT CGG ATC ACG AAA TTG AAC
Ol52	RDPA_fw	ATG ACA CGC GTT CAA TTT CGT GAT CCG GCG CAT CAC CAT CA
Ol53	RDPA_rev	GTC AGG ATG ATG GTG ATG CGC CGG ATC ACG AAA TTG AAC
Ol54	REDV_fw	ATG ACA CGC GTT CAA TTT CGT GAA GAT GTG CAT CAC CAT CA
Ol55	REDV_rev	GTC AGG ATG ATG GTG ATG CAC ATC TTC ACG AAA TTG AAC
Ol56	RPPH_fw	ATG ACA CGC GTT CAA TTT CGT CCG CCG CAT CAT CAC CAT CA
Ol57	RPPH_rev	GTC AGG ATG ATG GTG ATG CGG CGG ACG ACG AAA TTG AAC
Ol58	RPHH_fw	ATG ACA CGC GTT CAA TTT CGT CCG CCG CAT CAT CAC CAT CA
Ol59	RPHH_rev	GTC AGG ATG ATG GTG ATG CGG ACG ACG ACG AAA TTG AAC
strain construction
Ol60	NheI_yeiP_500_rev	GGA GCT AGC CGG CAC CGA CAA TTA TCA CC	NheI
Ol61	BamHI_yeiP_500_fw	CAT AGG ATC CGG CAT CGT CGC CGA GAT CTG G	BamHI
Ol62	OL_yeiP-His_fw	GGC AGC CAT CAC CAT CAC CAT CAC TAA CTT CAG CCG CAT GCA GAA AAG G
Ol63	OL_yeiP-His_rev	TTA GTG ATG GTG ATG GTG ATG GCT GCC GTC AGC ACG CCC CAT ATA ACG
Ol64	NheI_efp_500_rev	GGA GCT AGC CGT CCT GCA AAG CTG ATG GTT G	NheI
Ol65	BamHI_efp_500_fw	CAT AGG ATC CCC AGT TCC GGA TGC GCA GCA ACA TAC	BamHI
Ol66	OL_efp-His_fw	GGC AGC CAT CAC CAT CAC CAT CAC TAA TGC GGT TGT GGT GCG GCC
Ol67	OL_efp-His_rev	TTA GTG ATG GTG ATG GTG ATG GCT GCC CTT CAC GCG AGA GAC GTA TTC
Ol68	BamHI_efp_Vn-del_fw	CCG GGG ATC CAG CTC GGG CTG CTG CGC	NheI
Ol69	NheI_efp_Vn-del_rev	CCG GGC TAG CGA TTT TAG ACA GAA AGG G	BamHI
Ol70	efp_Vn-del-OL_fw	GAA TTT AAA ACT GGT GAA TAT GTA GGT CGT GTG AAG
Ol71	efp_Vn-del-OL_rev	CAC CAG TTT TAA ATT CAT TGG TGC TAA CTG TAG CC
Ol72	BamHI_yeiP_Vn-del_fw	CCG GGG ATC CTC GCA ACA TCA CTA ACC AG	NheI
Ol73	NheI_yeiP_Vn-del_rev	CCG GGC TAG CGA GCA AGG CGT ACG TAA CAA ACA TCG	BamHI
Ol74	yeiP_Vn-del-OL_fw	TCA AGA AAG GCG CAG AAC GCA AAT ACA TGA GCC GAG C
Ol75	yeiP_Vn-del-OL_rev	CGT TCT GCG CCT TTC TTG ATT TCA CTT GCC TTT GGC
reporter assay
Ol76	PspOMI_PyeiP_rev	CAC CGG GCC CCG AAA AAT TCC TGT AGT CGA AAA TG	PspOMI
Ol77	XbaI_PyeiP-300_fw	CGG CTC TAG AAG TGG CGA GGT GAA AAT TTT AC	XbaI
Ol78	PspOMI_Pefp_rev	CAC CGG GCC CAG GCC CTC TGA AAT TGT TAA TTG	PspOMI
Ol79	XbaI_Pefp-300_fw	CGG CTC TAG AGC GCG ATG ACA AAC TCA TCT TG	XbaI
Ol80	SphI_mgtL_fw	GGC CGC ATG CAT CTT TGA TGG TCA GCC GAT TTT GC	SphI
Ol81	NcoI_mgtL_rev	CTT ACC ATG GAG GAG TCC CTC CGC ACT GTC TGA AAC	NcoI
in vitro assay
Ol82	OL_PAP_fw	CGT CCG GCG CCG GTC TTC ACA CTC GAA GAT TTC
Ol83	OL_PAP_rev	CGG CGC CGG ACG CAT ATG ACG ACC TTC GAT ATG
Ol84	OL_3xPAP_fw	CGT CCG GCG CCG CGT CCG GCG CCG CGT CCG GCG CCG GTC TTC ACA CTC GAA GAT TTC
Ol85	OL_3xPAP_rev	CGG CGC CGG ACG CGG CGC CGG ACG CGG CGC CGG ACG CAT ATG ACG ACC TTC GAT ATG
Ol86	OL_3xIPW_fw	CGT ATT CCG TGG CGT ATT CCG TGG CGT ATT CCG TGG GTC TTC ACA CTC GAA GAT TTC
Ol87	OL_3xIPW_rev	CCA CGG AAT ACG CCA CGG AAT ACG CCA CGG AAT ACG CAT ATG ACG ACC TTC GAT ATG
Ol88	OL_RPPN_fw	CGT CCG CCG AAC GTC TTC ACA CTC GAA G
Ol89	OL_RPPN_rev	GTTCGGCGGACGCATATGACGACCTTCGATATG
Amino acid substitutions
Ol90	OL_R33K_fw	GAT ATT CAG TCG CCC ACT GCC AAA GGT GCC GCT ACG C
Ol91	OL_R33K_fw	GCG TAG CGG CAC CTT TGG CAG TGG GCG ACT GAA TAT C
Ol92	OL_K23Amber_fw	CTG CTG CTG GTT TAG GAT ATT GAT ATT C
Ol93	OL_K23Amber_rev	GAA TAT CAA TAT CCT AAA CCA GCA GCA G
Ol94	OL_K40Amber_fw	CTA CGC TGT ACT AGA TGC GTT TTT CTG
Ol95	OL_K40Amber_rev	CAG AAA AAC GCA TCT AGT ACA GCG TAG
Ol96	OL_K51Amber_fw	CCG TAC CGG GCT GTA GGT AGA AGA GCG
Ol97	OL_K51Amber_rev	CGC TCT TCT ACC TAC AGC CCG GTA CGG
Ol98	OL_K57Amber_fw	GAA GAG CGT TTC TAG GGT GAT GAT ATC
Ol99	OL_K57Amber_rev	GAT ATC ATC ACC CTA GAA ACG CTC TTC
qPCR
Ol100	qRT-PCR efp (Eco) fw	TGA AGC GAG TGA ATT CGT AAA ACC G
Ol101	qRT-PCR efp (Eco) rev	CGA CAA CAT CAG CGC CTT CAG
Ol102	qRT-PCR yeiP (Eco) fw	TAC CGG GCT GAA AGT AGA AGA GC
Ol103	qRT-PCR yeiP (Eco) rev	CGT TGC CAT CGA CAT AGG AGA AG
Ol104	qRT-PCR efp (Vca) fw	GTA ACG ACT CCT GGC GGT CG
Ol105	qRT-PCR efp (Vca) rev	GAC TTG TAA CGC TCG TCT ACA CG
Ol106	qRT-PCR yeiP (Vca) fw	CGG CGC TAA AAT CTA CAA AAT GCG
Ol107	qRT-PCR yeiP (Vca) rev	GTA TGA GTA CAC AAC TGC ACG TTT G
